# PHYRE, a Translated uORF, is Required for Phytochrome B Translation and Photomorphogenesis in Arabidopsis

**DOI:** 10.64898/2026.10.31.763305

**Authors:** Naveen Shankar, Anne Van Humbeeck, Manuela Jurca, Ashleigh Edwards, Amir Mahboubi, Johannes Hanson, José Carlos Montanés, Chris Papadopoulos, M. Mar Albà, Stephan Wenkel

## Abstract

Translational control allows cells to adjust protein output independently of transcription, yet the mRNA-encoded mechanisms that govern this regulatory layer remain poorly understood. Upstream open reading frames (uORFs) are among the most prevalent translational regulatory elements in eukaryotic genomes; however, characterised examples of activating uORFs that promote rather than inhibit downstream translation are exceedingly rare. Here we show that efficient expression of phytochrome B (phyB), the master red-light photoreceptor of Arabidopsis thaliana, requires translation of a short uORF in its own 5′UTR, which we name *PHYTOCHROME REGULATOR* (*PHYRE*). Loss of *PHYRE* function phenocopies *phyB* null mutants across germination, hypocotyl growth, leaf development, and flowering time. *PHYRE* activity depends on its encoded peptide sequence, and the spacing between *PHYRE* and the *PHYB* start codon is a critical determinant of downstream translation efficiency, consistent with a position-dependent reinitiation mechanism. *PHYRE*-like elements are conserved across eudicots, establishing uORF-mediated translational gating as a broadly maintained regulatory layer controlling a master photoreceptor.
