## Supplementary Table 2 for "PHYRE, a Translated uORF, is Required for Phytochrome B Translation and Photomorphogenesis in Arabidopsis"

### Sheet: 208 sORFs
Supplementary table 2 : High confidence sORFs identified by strict filtering
orf_type	chrom	chromStart	chromEnd	name	score	strand	thickStart	thickEnd	itemRgb	blockCount	blockSizes	blockStarts
uORF	Chr1	835766	841373	AT1G03380.1:Chr1:+|5|4183:209:311|uORF|ATG	0	+	835974	836076	0	9	562,465,438,246,828,158,128,492,866	0,1002,1704,2302,2633,3545,3911,4153,4741
uORF	Chr1	1202159	1206009	AT1G04440.1:Chr1:+|8|2407:286:340|uORF|ATG	0	+	1202444	1202498	0	14	731,41,70,149,96,71,62,64,85,127,86,64,137,624	0,816,944,1112,1335,1538,1684,1884,2022,2233,2459,2635,2955,3226
uORF	Chr1	1828339	1829983	AT1G06040.1:Chr1:-|4|1393:65:209|uORF|ATG	0	-	1829775	1829919	0	3	565,321,507	0,647,1137
uORF	Chr1	1828412	1829890	AT1G06040.2:Chr1:-|2|1309:53:116|uORF|TTG	0	-	1829775	1829838	0	2	895,414	0,1064
uORF	Chr1	3991039	3993525	AT1G11820.1:Chr1:-|1|1572:43:130|uORF|ATG	0	-	3993396	3993483	0	4	237,28,1039,268	0,348,948,2218
uORF	Chr1	4361550	4365414	AT1G12800.1:Chr1:-|5|2756:180:219|uORF|ATG	0	-	4365196	4365235	0	13	302,69,108,93,72,87,180,300,90,121,127,736,471	0,395,627,806,986,1133,1333,1595,1980,2153,2364,2565,3393
uORF	Chr1	5767299	5770602	AT1G16860.1:Chr1:+|8|2258:217:295|uORF|ATG	0	+	5767515	5767593	0	5	342,936,156,212,612	0,908,2131,2386,2691
uORF	Chr1	5773511	5776308	AT1G16880.1:Chr1:+|8|1340:176:248|uORF|ATG	0	+	5773686	5773758	0	10	439,46,138,95,85,60,56,106,69,246	0,820,952,1221,1457,1638,2028,2192,2401,2551
uORF	Chr1	6731410	6735024	AT1G19450.1:Chr1:-|5|2118:151:214|uORF|ATG	0	-	6734811	6734874	0	17	488,60,66,60,63,47,85,81,93,65,76,66,66,60,90,63,589	0,570,726,882,1036,1164,1309,1476,1633,1811,1984,2155,2310,2464,2639,2840,3025
uORF	Chr1	7324470	7329441	AT1G20980.1:Chr1:+|10|4187:359:416|uORF|ATG	0	+	7324828	7324885	0	10	1068,206,803,75,108,118,136,145,600,928	0,1155,1458,2352,2518,2709,2920,3138,3361,4043
uORF	Chr1	7566228	7570014	AT1G21590.1:Chr1:-|10|2975:209:257|uORF|ATG	0	-	7569758	7569806	0	10	630,150,148,80,164,249,735,250,98,471	0,734,974,1212,1372,1615,1968,2803,3131,3315
uORF	Chr1	7704172	7706254	AT1G21920.1:Chr1:-|6|1923:270:330|uORF|ATG	0	-	7705925	7705985	0	3	440,229,1254	0,517,828
uORF	Chr1	8003222	8004304	AT1G22630.1:Chr1:+|6|734:209:245|uORF|ATG	0	+	8003430	8003466	0	4	402,60,47,225	0,494,704,857
uORF	Chr1	8933715	8935544	AT1G25440.1:Chr1:-|2|1737:101:155|uORF|ATG	0	-	8935390	8935444	0	2	478,1259	0,570
uORF	Chr1	9429007	9432310	AT1G27150.1:Chr1:+|3|1818:35:137|uORF|ATG	0	+	9429041	9429143	0	14	262,153,99,102,144,95,130,105,107,52,90,85,65,329	0,606,845,1102,1283,1542,1743,1948,2157,2339,2474,2653,2823,2974
uORF	Chr1	9668583	9671616	AT1G27760.1:Chr1:+|2|1919:89:242|uORF|ATG	0	+	9668671	9668824	0	12	321,169,69,83,116,111,110,313,129,78,78,342	0,513,770,952,1113,1333,1537,1723,2125,2356,2527,2691
uORF	Chr1	9698297	9703944	AT1G27850.1:Chr1:+|25|4418:621:693|uORF|ATG	0	+	9699156	9699228	0	7	584,340,97,118,732,1855,692	0,823,1297,1678,1895,2981,4955
uORF	Chr1	9775521	9778043	AT1G28050.1:Chr1:-|8|1934:276:333|uORF|ATG	0	-	9777711	9777768	0	4	349,245,168,1172	0,462,991,1350
uORF	Chr1	10174161	10178472	AT1G29120.1:Chr1:+|9|2016:144:225|uORF|ATG	0	+	10174304	10174385	0	11	509,148,68,71,246,164,56,53,169,98,434	0,1054,1430,1839,2026,2579,2825,2976,3452,3699,3877
uORF	Chr1	10627184	10630566	AT1G30210.1:Chr1:-|6|1700:212:266|uORF|ATG	0	-	10630301	10630355	0	3	247,1096,357	0,1530,3025
uORF	Chr1	10654799	10658900	AT1G30270.1:Chr1:+|8|2295:352:412|uORF|ATG	0	+	10655150	10655210	0	15	695,63,72,108,81,54,126,90,120,126,117,57,75,82,429	0,786,1146,1304,1520,1740,1891,2193,2402,2601,2941,3154,3291,3484,3672
uORF	Chr1	10685821	10690863	AT1G30330.1:Chr1:-|21|3932:532:604|uORF|ATG	0	-	10690260	10690332	0	14	520,191,1238,148,76,123,165,91,85,156,57,99,113,870	0,605,877,2196,2436,2592,2796,3044,3224,3393,3633,3783,3967,4172
uORF	Chr1	10715481	10718997	AT1G30360.1:Chr1:+|5|2783:244:388|uORF|GTG	0	+	10715724	10715868	0	6	681,158,276,830,256,582	0,1052,1304,1677,2590,2934
uORF	Chr1	11611927	11616218	AT1G32230.4:Chr1:+|20|3086:509:569|uORF|ATG	0	+	11612804	11612864	0	8	441,440,1238,248,80,156,96,387	0,810,1385,2731,3304,3477,3716,3904
uORF	Chr1	11612117	11616218	AT1G32230.1:Chr1:+|2|2582:100:160|uORF|ATG	0	+	11612216	11612276	0	8	251,123,1238,248,80,159,96,387	0,620,1195,2541,3114,3284,3526,3714
uORF	Chr1	11672765	11675387	AT1G32360.1:Chr1:+|13|1939:411:477|uORF|ATG	0	+	11673175	11673241	0	2	1424,515	0,2107
uORF	Chr1	11881310	11886015	AT1G32810.2:Chr1:+|7|3878:214:322|uORF|ATG	0	+	11881523	11881631	0	7	1331,329,996,147,411,123,541	0,1418,2123,3208,3426,3949,4164
uORF	Chr1	13898209	13900831	AT1G36730.1:Chr1:-|8|2286:264:438|uORF|ATG	0	-	13900058	13900232	0	2	2089,197	0,2425
uORF	Chr1	16478158	16482859	AT1G43690.1:Chr1:+|3|2430:108:150|uORF|ATG	0	+	16478265	16478307	0	7	767,79,137,112,177,72,1086	0,2265,2426,2663,2881,3435,3615
uORF	Chr1	16616987	16622049	AT1G43850.1:Chr1:+|18|3852:586:697|uORF|ATG	0	+	16617691	16617802	0	10	505,1226,120,49,215,69,98,94,70,1406	0,624,1934,2206,2344,2646,2958,3151,3441,3656
uORF	Chr1	18252049	18264583	AT1G49340.1:Chr1:+|1|6881:64:139|uORF|ATG	0	+	18252112	18252187	0	26	1304,342,147,168,159,128,310,169,218,159,183,528,360,215,181,137,154,267,78,45,173,196,141,209,475,435	0,1478,1992,2240,2570,2823,3282,3729,3991,4383,5206,5790,6427,7050,7679,7947,8182,8701,9495,9667,10189,10438,10864,11132,11497,12099
uORF	Chr1	20356953	20357879	AT1G54500.1:Chr1:-|7|926:150:201|uORF|ATG	0	-	20357679	20357730	0	1	926	0
uORF	Chr1	20804591	20807940	AT1G55680.1:Chr1:-|4|1960:114:147|uORF|ATG	0	-	20807794	20807827	0	10	810,87,106,92,111,135,87,168,154,210	0,883,1158,1345,1543,1741,2072,2262,2565,3139
uORF	Chr1	22324644	22327359	AT1G60600.1:Chr1:-|11|1734:224:308|uORF|ATG	0	-	22327052	22327136	0	12	258,66,111,39,100,107,139,72,104,217,100,421	0,322,466,662,775,961,1144,1371,1536,1721,2025,2294
uORF	Chr1	22368952	22372223	AT1G60780.1:Chr1:-|8|1961:198:240|uORF|ATG	0	-	22371984	22372026	0	11	435,123,142,98,97,108,104,177,63,147,467	0,516,740,994,1177,1413,1624,1811,2131,2293,2804
uORF	Chr1	23803792	23807159	AT1G64140.1:Chr1:-|9|2743:349:412|uORF|ATG	0	-	23806124	23806187	0	2	2507,236	0,3131
uORF	Chr1	26695165	26696392	AT1G70780.1:Chr1:-|2|1136:148:301|uORF|ATG	0	-	26696092	26696245	0	2	484,652	0,575
uORF	Chr1	27107557	27109275	AT1G72010.1:Chr1:+|8|1718:215:251|uORF|ATG	0	+	27107771	27107807	0	1	1718	0
uORF	Chr1	27303365	27304927	AT1G72510.1:Chr1:+|5|1481:227:302|uORF|ATG	0	+	27303591	27303666	0	2	439,1042	0,520
uORF	Chr1	27372196	27376730	AT1G72710.1:Chr1:+|2|2306:113:179|uORF|ATG	0	+	27372308	27372374	0	14	432,41,70,149,96,68,62,64,85,127,83,64,137,828	0,519,1384,1547,1773,1949,2367,2512,2662,2823,3058,3214,3388,3706
uORF	Chr1	28417051	28419635	AT1G75680.1:Chr1:-|4|2145:187:238|uORF|TTG	0	-	28419398	28419449	0	6	496,167,139,435,284,624	0,574,822,1047,1548,1960
uORF	Chr1	29268335	29270700	AT1G77840.1:Chr1:+|10|2053:276:435|uORF|ATG	0	+	29268922	29269081	0	2	219,1834	0,531
uORF	Chr1	29566862	29568931	AT1G78600.1:Chr1:+|9|1676:368:458|uORF|ATG	0	+	29567229	29567319	0	3	690,453,533	0,885,1536
uORF	Chr1	29652632	29655949	AT1G78880.1:Chr1:-|9|2246:188:266|uORF|ATG	0	-	29655684	29655762	0	5	628,212,156,930,320	0,726,1039,1341,2997
uORF	Chr1	29949909	29952726	AT1G79600.1:Chr1:-|1|2541:115:148|uORF|ATG	0	-	29952579	29952612	0	4	324,1446,228,543	0,408,1971,2274
uORF	Chr1	30084113	30085601	AT1G79985.1:Chr1:+|7|1274:101:170|uORF|ATG	0	+	30084213	30084282	0	3	632,227,415	0,728,1073
uORF	Chr2	83259	85258	AT2G01110.1:Chr2:-|6|1719:68:113|uORF|ATG	0	-	85146	85191	0	4	736,291,269,423	0,825,1190,1576
uORF	Chr2	255246	257568	AT2G01570.1:Chr2:-|5|2322:114:222|uORF|ATG	0	-	257347	257455	0	1	2322	0
uORF	Chr2	308692	313805	AT2G01690.1:Chr2:-|4|2989:116:158|uORF|ATG	0	-	313648	313690	0	20	616,288,69,129,162,121,116,66,82,92,108,87,95,143,29,120,90,66,114,396	0,779,1168,1316,1532,1871,2073,2314,2471,2639,2822,3047,3299,3491,3728,3840,4045,4321,4504,4717
uORF	Chr2	1185457	1188681	AT2G03890.1:Chr2:+|6|3093:221:278|uORF|ATG	0	+	1185677	1185734	0	2	342,2751	0,473
uORF	Chr2	2080646	2081858	AT2G05620.1:Chr2:-|4|1030:70:127|uORF|ATG	0	-	2081732	2081789	0	3	50,512,468	0,150,744
uORF	Chr2	7898011	7899242	AT2G18160.1:Chr2:-|5|1231:201:327|uORF|ATG	0	-	7898916	7899042	0	1	1231	0
uORF	Chr2	8139762	8144461	AT2G18790.1:Chr2:+|6|4145:243:282|uORF|ATG	0	+	8140004	8140043	0	4	2480,808,291,566	0,2568,3466,4133
uORF	Chr2	8897474	8899898	AT2G20630.1:Chr2:-|2|1441:111:147|uORF|ATG	0	-	8899752	8899788	0	5	489,155,277,237,283	0,571,814,1188,2141
uORF	Chr2	9014469	9018099	AT2G20990.1:Chr2:+|9|2253:173:215|uORF|ATG	0	+	9014641	9014683	0	11	468,99,51,124,119,102,75,77,247,489,402	0,739,931,1077,1352,1572,1786,2172,2336,2655,3228
uORF	Chr2	9151939	9156906	AT2G21390.1:Chr2:+|11|4284:205:265|uORF|ATG	0	+	9152143	9152203	0	4	270,236,495,3283	0,460,1101,1684
uORF	Chr2	9354841	9357091	AT2G21960.1:Chr2:+|3|1280:80:143|uORF|ATG	0	+	9354920	9354983	0	10	334,96,75,69,77,89,130,91,66,253	0,432,640,826,1137,1301,1467,1674,1857,1997
uORF	Chr2	9525987	9527845	AT2G22430.1:Chr2:-|3|1651:22:166|uORF|ATG	0	-	9527680	9527824	0	3	968,380,303	0,1096,1555
uORF	Chr2	9562773	9564850	AT2G22500.1:Chr2:-|3|2077:165:273|uORF|ATG	0	-	9564578	9564686	0	1	2077	0
uORF	Chr2	9786119	9790335	AT2G22990.1:Chr2:+|8|1985:162:258|uORF|TTG	0	+	9786280	9786376	0	14	392,146,77,120,103,38,102,87,78,72,119,114,46,491	0,463,745,951,1325,1524,1657,2190,2368,2645,2795,3358,3581,3725
uORF	Chr2	10364450	10366902	AT2G24360.1:Chr2:-|6|1882:161:194|uORF|ATG	0	-	10366709	10366742	0	3	631,939,312	0,729,2140
uORF	Chr2	11298913	11302319	AT2G26570.1:Chr2:+|2|2941:101:206|uORF|ATG	0	+	11299013	11299118	0	3	254,608,2079	0,631,1327
uORF	Chr2	11699547	11704303	AT2G27350.2:Chr2:-|7|2160:252:369|uORF|ATG	0	-	11702405	11702522	0	9	447,172,66,146,79,78,162,763,247	0,533,788,981,1217,1382,1975,2216,4509
uORF	Chr2	12133731	12136241	AT2G28380.1:Chr2:-|2|1997:216:261|uORF|ATG	0	-	12135981	12136026	0	3	1205,220,572	0,1321,1938
uORF	Chr2	14849356	14852045	AT2G35260.1:Chr2:+|3|1878:200:251|uORF|ATG	0	+	14849555	14849606	0	9	646,152,96,63,69,103,66,89,594	0,775,1016,1193,1341,1504,1693,1904,2095
uORF	Chr2	14996712	14999125	AT2G35680.1:Chr2:-|7|1840:291:411|uORF|ATG	0	-	14998715	14998835	0	6	678,90,83,94,123,772	0,766,940,1142,1321,1641
uORF	Chr2	15043972	15048611	AT2G35800.1:Chr2:+|5|3195:223:274|uORF|ATG	0	+	15044194	15044245	0	7	1599,418,145,116,79,234,604	0,1987,2629,2981,3186,3718,4035
uORF	Chr2	15062880	15066056	AT2G35880.1:Chr2:-|10|2117:362:413|uORF|ATG	0	-	15065342	15065393	0	10	665,108,72,91,81,81,47,306,318,348	0,745,947,1129,1298,1497,1698,1820,2208,2828
uORF	Chr2	15737841	15739848	AT2G37480.1:Chr2:+|10|1455:298:430|uORF|ATG	0	+	15738138	15738270	0	3	560,296,599	0,762,1408
uORF	Chr2	15761294	15763451	AT2G37570.1:Chr2:-|5|2157:159:198|uORF|ATG	0	-	15763254	15763293	0	1	2157	0
uORF	Chr2	15761294	15763451	AT2G37570.1:Chr2:-|16|2157:406:478|uORF|ATG	0	-	15762974	15763046	0	1	2157	0
uORF	Chr2	15917031	15921170	AT2G38040.1:Chr2:+|7|3024:225:261|uORF|ATG	0	+	15917255	15917291	0	12	312,404,75,108,161,115,155,52,69,78,1180,315	0,515,1020,1229,1429,1683,1879,2119,2252,2409,2560,3824
uORF	Chr2	16236256	16237280	AT2G38870.1:Chr2:-|2|732:43:88|uORF|ATG	0	-	16237193	16237238	0	2	483,249	0,775
uORF	Chr2	17538863	17541245	AT2G42030.1:Chr2:-|11|2137:376:466|uORF|ATG	0	-	17540780	17540870	0	2	1517,620	0,1762
uORF	Chr2	17840167	17844380	AT2G42880.1:Chr2:-|6|2658:121:166|uORF|ATG	0	-	17844215	17844260	0	10	841,143,102,212,156,150,60,128,409,457	0,925,1298,1480,1839,2092,2321,2505,2959,3756
uORF	Chr2	17945661	17947155	AT2G43150.1:Chr2:+|2|1411:167:209|uORF|TTG	0	+	17945827	17945869	0	2	906,505	0,989
uORF	Chr2	18108118	18111831	AT2G43680.1:Chr2:+|9|2735:415:454|uORF|ATG	0	+	18109094	18109133	0	6	388,70,98,936,330,913	0,950,1160,1361,2390,2800
uORF	Chr2	18238268	18241376	AT2G44090.1:Chr2:-|3|2710:126:228|uORF|ATG	0	-	18241149	18241251	0	3	1226,433,1051	0,1296,2057
uORF	Chr2	18730839	18733119	AT2G45440.1:Chr2:+|9|1804:276:381|uORF|ATG	0	+	18731114	18731219	0	3	540,84,1180	0,896,1100
uORF	Chr2	19180704	19181600	AT2G46690.1:Chr2:+|1|896:18:87|uORF|ATG	0	+	19180721	19180790	0	1	896	0
uORF	Chr2	19610942	19613325	AT2G47900.1:Chr2:-|10|2033:178:250|uORF|ATG	0	-	19613076	19613148	0	5	728,180,133,88,904	0,824,1081,1304,1479
uORF	Chr2	19689323	19696821	AT2G48160.1:Chr2:-|5|4798:130:220|uORF|ATG	0	-	19696602	19696692	0	11	492,150,388,496,185,113,109,433,1995,77,360	0,774,1033,1513,2092,2343,2544,3123,4027,6664,7138
uORF	Chr3	182395	184403	AT3G01470.1:Chr3:-|9|1440:160:250|uORF|ATG	0	-	184154	184244	0	4	603,240,140,457	0,905,1232,1551
uORF	Chr3	613771	616145	AT3G02830.1:Chr3:+|8|1726:147:246|uORF|ATG	0	+	613917	614016	0	7	358,158,63,120,240,327,460	0,485,776,958,1163,1499,1914
uORF	Chr3	1354535	1358235	AT3G04910.1:Chr3:+|11|2829:312:354|uORF|ATG	0	+	1354846	1354888	0	7	623,38,228,221,158,520,1041	0,704,1182,1488,1798,2038,2659
uORF	Chr3	1936072	1938221	AT3G06380.1:Chr3:+|7|1647:227:290|uORF|ATG	0	+	1936298	1936361	0	5	602,88,130,168,659	0,837,1028,1231,1490
uORF	Chr3	1990348	1992864	AT3G06483.1:Chr3:-|5|1762:171:252|uORF|ATG	0	-	1992613	1992694	0	6	437,217,148,181,247,532	0,571,884,1129,1418,1984
uORF	Chr3	2384374	2385982	AT3G07460.1:Chr3:-|11|1361:276:330|uORF|ATG	0	-	2385653	2385707	0	2	525,836	0,772
uORF	Chr3	2386896	2388696	AT3G07470.1:Chr3:-|11|1257:231:294|uORF|ATG	0	-	2388403	2388466	0	2	448,809	0,991
uORF	Chr3	2459490	2463957	AT3G07700.1:Chr3:-|6|2588:203:248|uORF|CTG	0	-	2463710	2463755	0	18	279,142,105,75,62,85,84,57,171,92,55,94,88,88,126,144,552,289	0,382,648,843,1020,1163,1335,1499,1623,1886,2061,2214,2384,2560,2760,2963,3205,4178
uORF	Chr3	2637591	2640838	AT3G08680.1:Chr3:+|6|2536:180:261|uORF|ATG	0	+	2637770	2637851	0	4	263,44,1340,889	0,343,941,2358
uORF	Chr3	3372091	3374313	AT3G10770.1:Chr3:-|4|1658:152:206|uORF|ATG	0	-	3374108	3374162	0	4	394,240,655,369	0,481,809,1853
uORF	Chr3	3412910	3414019	AT3G10910.1:Chr3:-|4|1109:276:345|uORF|ATG	0	-	3413675	3413744	0	1	1109	0
uORF	Chr3	4741286	4744263	AT3G14240.1:Chr3:-|4|2977:203:251|uORF|ATG	0	-	4744013	4744061	0	1	2977	0
uORF	Chr3	4753924	4761456	AT3G14270.1:Chr3:+|18|6234:355:424|uORF|ATG	0	+	4754390	4754459	0	12	298,897,750,154,345,855,332,124,129,1485,267,598	0,410,1555,2450,2717,3160,4111,4548,4752,5018,6580,6934
uORF	Chr3	5208937	5211745	AT3G15430.1:Chr3:+|14|2120:232:379|uORF|ATG	0	+	5209168	5209315	0	6	809,210,111,369,108,513	0,936,1231,1427,1886,2295
uORF	Chr3	7105370	7107389	AT3G20370.1:Chr3:+|1|1560:20:59|uORF|ATG	0	+	7105389	7105428	0	6	234,232,164,283,167,480	0,328,643,917,1286,1539
uORF	Chr3	7260428	7263384	AT3G20770.1:Chr3:-|5|2448:169:217|uORF|ATG	0	-	7263168	7263216	0	2	2166,282	0,2674
uORF	Chr3	8693060	8694770	AT3G24070.1:Chr3:+|3|1710:112:472|uORF|ATG	0	+	8693171	8693531	0	1	1710	0
uORF	Chr3	9353270	9357899	AT3G25690.1:Chr3:+|31|3947:650:716|uORF|ATG	0	+	9353919	9353985	0	9	887,65,765,1389,132,182,112,144,271	0,979,1112,1952,3419,3642,3899,4118,4358
uORF	Chr3	9353270	9357899	AT3G25690.1:Chr3:+|34|3947:746:788|uORF|ATG	0	+	9354015	9354057	0	9	887,65,765,1389,132,182,112,144,271	0,979,1112,1952,3419,3642,3899,4118,4358
uORF	Chr3	9516952	9519563	AT3G26030.1:Chr3:+|20|2525:473:536|uORF|ATG	0	+	9517424	9517487	0	2	1916,609	0,2002
uORF	Chr3	9516952	9519563	AT3G26030.1:Chr3:+|24|2525:576:618|uORF|ATG	0	+	9517527	9517569	0	2	1916,609	0,2002
uORF	Chr3	9516952	9519563	AT3G26030.1:Chr3:+|27|2525:614:728|uORF|ATG	0	+	9517565	9517679	0	2	1916,609	0,2002
uORF	Chr3	9526686	9528703	AT3G26070.1:Chr3:+|8|1450:97:172|uORF|ATG	0	+	9526782	9526857	0	6	520,114,96,75,68,577	0,637,841,1104,1282,1440
uORF	Chr3	9907149	9911768	AT3G26890.1:Chr3:-|20|2986:417:570|uORF|ATG	0	-	9910624	9910777	0	6	363,414,81,252,1475,401	0,489,1198,1685,2168,4218
uORF	Chr3	19069126	19072231	AT3G51370.1:Chr3:+|14|2086:477:531|uORF|TTG	0	+	19069602	19069656	0	5	593,410,368,237,478	0,830,1318,2291,2627
uORF	Chr3	19148906	19152193	AT3G51630.1:Chr3:+|2|2499:57:108|uORF|ATG	0	+	19148962	19149013	0	6	658,266,224,158,328,865	0,921,1291,1601,1851,2422
uORF	Chr3	19412018	19413058	AT3G52360.1:Chr3:+|7|948:127:232|uORF|ATG	0	+	19412144	19412249	0	2	445,503	0,537
uORF	Chr3	19890420	19892404	AT3G53670.1:Chr3:+|5|1398:96:135|uORF|ATG	0	+	19890515	19890554	0	3	584,300,514	0,671,1470
uORF	Chr3	19890420	19892404	AT3G53670.1:Chr3:+|14|1398:288:414|uORF|ATG	0	+	19890707	19890833	0	3	584,300,514	0,671,1470
uORF	Chr3	20593660	20595128	AT3G55520.3:Chr3:+|2|993:95:224|uORF|ATG	0	+	20593754	20593883	0	6	398,131,134,80,93,157	0,494,741,960,1131,1311
uORF	Chr3	21520973	21523518	AT3G58120.1:Chr3:-|4|1745:161:299|uORF|ATG	0	-	21523220	21523358	0	4	464,127,91,1063	0,992,1224,1482
uORF	Chr3	21789331	21791476	AT3G58970.1:Chr3:-|3|1951:170:281|uORF|ATG	0	-	21791196	21791307	0	3	894,416,641	0,977,1504
uORF	Chr3	22316770	22319628	AT3G60380.1:Chr3:-|12|2858:353:434|uORF|ATG	0	-	22319195	22319276	0	1	2858	0
uORF	Chr3	23091585	23092850	AT3G62420.1:Chr3:-|7|1265:298:385|uORF|ATG	0	-	23092466	23092553	0	1	1265	0
uORF	Chr3	23172753	23174993	AT3G62660.1:Chr3:+|12|2240:526:571|uORF|ATG	0	+	23173278	23173323	0	1	2240	0
uORF	Chr4	366372	367274	AT4G00880.1:Chr4:-|1|902:27:102|uORF|ATG	0	-	367173	367248	0	1	902	0
uORF	Chr4	881060	885463	AT4G02010.1:Chr4:+|6|2815:168:258|uORF|ATG	0	+	881227	881317	0	8	427,417,372,213,372,244,148,622	0,971,1529,2137,2711,3204,3530,3781
uORF	Chr4	1101377	1103612	AT4G02500.1:Chr4:+|5|1913:141:210|uORF|TTG	0	+	1101517	1101586	0	2	1271,642	0,1593
uORF	Chr4	2122506	2126910	AT4G04340.1:Chr4:+|12|3035:338:389|uORF|ATG	0	+	2122843	2122894	0	12	389,355,159,136,102,123,81,341,246,325,234,544	0,687,1306,1568,1784,1965,2168,2334,2766,3099,3513,3860
uORF	Chr4	7313778	7316871	AT4G12320.1:Chr4:-|4|2941:139:202|uORF|ATG	0	-	7316670	7316733	0	2	1784,1157	0,1936
uORF	Chr4	7602988	7607146	AT4G13020.1:Chr4:+|11|2261:406:577|uORF|ATG	0	+	7603732	7603903	0	18	323,304,79,69,90,139,103,53,67,109,66,69,58,105,35,46,79,467	0,662,1058,1215,1368,1553,1779,1984,2225,2397,2592,2771,2929,3079,3273,3393,3534,3691
uORF	Chr4	8111943	8118188	AT4G14070.1:Chr4:-|3|2511:63:120|uORF|ATG	0	-	8118069	8118126	0	18	271,58,116,80,160,138,81,54,159,106,68,150,116,209,88,115,186,356	0,366,499,713,892,1210,1681,1863,1999,2269,2498,2772,3055,3242,3904,4574,5290,5889
uORF	Chr4	9470408	9472594	AT4G16830.2:Chr4:+|1|1486:92:149|uORF|TTG	0	+	9470499	9470556	0	8	384,168,59,66,127,156,51,475	0,552,800,941,1110,1337,1579,1711
uORF	Chr4	9918051	9920511	AT4G17840.1:Chr4:-|4|1760:245:293|uORF|ATG	0	-	9920219	9920267	0	9	320,89,72,103,69,63,96,152,796	0,401,569,723,915,1075,1217,1399,1664
uORF	Chr4	10082107	10087203	AT4G18240.1:Chr4:+|2|3395:43:100|uORF|ATG	0	+	10082149	10082206	0	16	268,355,82,1024,52,123,76,185,195,72,210,126,150,62,76,339	0,651,1100,1268,2386,2562,2774,2926,3202,3488,3638,3930,4148,4415,4551,4757
uORF	Chr4	10162921	10165583	AT4G18390.1:Chr4:-|7|1897:180:243|uORF|ATG	0	-	10164576	10164639	0	2	1756,141	0,2521
uORF	Chr4	10477183	10480212	AT4G19160.1:Chr4:+|5|2241:212:275|uORF|ATG	0	+	10477394	10477457	0	8	704,157,104,364,278,119,93,422	0,791,1060,1357,1801,2176,2379,2607
uORF	Chr4	10940736	10943561	AT4G20260.10:Chr4:+|1|1132:22:73|uORF|GTG	0	+	10940757	10940808	0	6	90,156,90,85,644,67	0,811,1295,1476,2099,2758
uORF	Chr4	11265657	11267049	AT4G21105.2:Chr4:+|3|419:32:77|uORF|CTG	0	+	11265688	11265733	0	3	86,117,216	0,612,1176
uORF	Chr4	11723387	11727693	AT4G22130.1:Chr4:+|3|2819:194:326|uORF|ATG	0	+	11723580	11723712	0	15	445,133,72,66,72,72,72,66,66,535,272,136,140,157,515	0,781,1015,1186,1341,1499,1647,1812,1957,2099,2720,3079,3293,3535,3791
uORF	Chr4	12248841	12251396	AT4G23470.1:Chr4:+|6|1532:289:322|uORF|ATG	0	+	12249129	12249162	0	8	544,22,57,82,96,125,19,587	0,628,976,1119,1435,1636,1859,1968
uORF	Chr4	12320151	12324604	AT4G23640.1:Chr4:-|5|2965:192:243|uORF|ATG	0	-	12324362	12324413	0	9	1424,255,115,53,261,48,249,244,316	0,1495,2042,2478,2618,2980,3128,3461,4137
uORF	Chr4	13085217	13087090	AT4G25670.1:Chr4:-|10|1213:204:363|uORF|ATG	0	-	13086068	13086227	0	2	1013,200	0,1673
uORF	Chr4	13090208	13091797	AT4G25690.2:Chr4:-|4|1120:99:258|uORF|ATG	0	-	13091071	13091230	0	2	1025,95	0,1494
uORF	Chr4	13227449	13230797	AT4G26100.1:Chr4:-|3|2077:70:124|uORF|ATG	0	-	13230674	13230728	0	14	684,116,64,83,127,85,64,62,71,96,149,70,41,365	0,796,1003,1143,1299,1514,1688,1871,2039,2202,2389,2630,2848,2983
uORF	Chr4	13390753	13393265	AT4G26530.3:Chr4:+|38|2217:678:747|uORF|ATG	0	+	13391430	13391499	0	4	840,254,429,694	0,919,1289,1818
uORF	Chr4	13498955	13501701	AT4G26850.1:Chr4:-|6|2191:218:446|uORF|TTG	0	-	13501256	13501484	0	7	666,249,186,243,60,119,668	0,749,1093,1373,1729,1871,2078
uORF	Chr4	14004400	14006989	AT4G28260.1:Chr4:+|6|2425:246:399|uORF|ATG	0	+	14004645	14004798	0	3	2012,132,281	0,2088,2308
uORF	Chr4	14007474	14009287	AT4G28270.1:Chr4:-|13|1212:407:491|uORF|ATG	0	-	14008196	14008881	0	2	725,487	0,1326
uORF	Chr4	15036019	15039417	AT4G30890.2:Chr4:-|4|2611:328:457|uORF|ATG	0	-	15038961	15039090	0	7	552,177,146,254,185,690,607	0,647,940,1159,1513,1792,2791
uORF	Chr4	16507615	16508824	AT4G34560.1:Chr4:+|2|1209:103:226|uORF|ATG	0	+	16507717	16507840	0	1	1209	0
uORF	Chr4	16839550	16842173	AT4G35450.3:Chr4:+|5|1656:119:158|uORF|ATG	0	+	16839668	16839707	0	9	196,54,134,213,149,163,93,140,514	0,294,444,659,966,1205,1497,1871,2109
uORF	Chr4	16940461	16942060	AT4G35750.1:Chr4:-|5|1398:275:332|uORF|ATG	0	-	16941729	16941786	0	3	623,265,510	0,738,1089
uORF	Chr4	17440176	17442151	AT4G36990.1:Chr4:+|5|1783:267:378|uORF|ATG	0	+	17440442	17440553	0	2	702,1081	0,894
uORF	Chr4	18296387	18302192	AT4G39350.1:Chr4:+|23|4247:593:650|uORF|ATG	0	+	18296979	18297036	0	13	771,387,103,190,267,346,138,126,213,271,197,351,887	0,1279,1748,1947,2246,2600,3044,3331,3547,3851,4204,4483,4918
uORF	Chr5	309373	312097	AT5G01810.1:Chr5:+|19|2443:489:681|uORF|ATG	0	+	310142	310334	0	2	431,2012	0,712
uORF	Chr5	547435	549996	AT5G02480.1:Chr5:+|7|2561:261:351|uORF|ATG	0	+	547695	547785	0	1	2561	0
uORF	Chr5	547435	549996	AT5G02480.1:Chr5:+|15|2561:432:531|uORF|ATG	0	+	547866	547965	0	1	2561	0
uORF	Chr5	547435	549996	AT5G02480.1:Chr5:+|26|2561:637:688|uORF|ATG	0	+	548071	548122	0	1	2561	0
uORF	Chr5	1416563	1420554	AT5G04870.1:Chr5:-|10|2961:338:428|uORF|ATG	0	-	1420127	1420217	0	7	565,225,168,116,153,144,1590	0,916,1292,1615,1892,2140,2401
uORF	Chr5	2943737	2946839	AT5G09460.1:Chr5:-|12|2546:358:412|uORF|ATG	0	-	2946090	2946144	0	4	1723,176,495,152	0,1839,2117,2950
uORF	Chr5	2995911	2998916	AT5G09670.1:Chr5:-|42|3005:975:1074|uORF|ATG	0	-	2997843	2997942	0	1	3005	0
uORF	Chr5	4305105	4307570	AT5G13430.1:Chr5:-|2|1298:85:139|uORF|ATG	0	-	4307432	4307486	0	2	952,346	0,2119
uORF	Chr5	5205868	5207987	AT5G15950.1:Chr5:+|4|1750:192:351|uORF|ATG	0	+	5206428	5206587	0	3	102,70,1578	0,215,541
uORF	Chr5	5659612	5662865	AT5G17230.3:Chr5:-|20|2102:445:478|uORF|CTG	0	-	5662172	5662205	0	8	397,193,236,173,45,51,597,410	0,494,835,1188,1773,1902,2030,2843
uORF	Chr5	5757072	5759817	AT5G17460.1:Chr5:-|6|2298:193:415|uORF|ATG	0	-	5759403	5759625	0	4	378,843,80,997	0,469,1581,1748
uORF	Chr5	6423268	6426166	AT5G19140.1:Chr5:+|2|1215:17:62|uORF|ATG	0	+	6423284	6423329	0	5	332,241,121,110,411	0,1741,2074,2283,2487
uORF	Chr5	7904382	7909623	AT5G23450.2:Chr5:-|11|3444:296:344|uORF|ATG	0	-	7909111	7909159	0	9	808,935,100,147,38,94,375,677,270	0,950,2444,2660,3267,3420,3667,4125,4971
uORF	Chr5	10026151	10028535	AT5G28020.1:Chr5:-|4|1584:149:224|uORF|ATG	0	-	10028312	10028387	0	9	333,81,60,80,52,138,264,168,408	0,427,603,734,1007,1138,1367,1719,1976
uORF	Chr5	14805212	14808275	AT5G37360.1:Chr5:-|1|1316:45:150|uORF|ATG	0	-	14808126	14808231	0	9	335,91,71,99,77,133,48,60,402	0,464,648,800,1090,1259,2380,2513,2661
uORF	Chr5	17385759	17389600	AT5G43320.1:Chr5:-|11|2385:370:421|uORF|CTG	0	-	17389180	17389231	0	14	583,152,64,86,127,85,64,62,71,96,149,70,41,735	0,665,1163,1323,1502,1726,1899,2055,2223,2435,2603,2827,2990,3106
uORF	Chr5	18013148	18015434	AT5G44650.1:Chr5:+|4|1232:163:211|uORF|CTG	0	+	18013310	18013358	0	6	592,45,114,81,168,232	0,668,798,1382,1742,2054
uORF	Chr5	18586869	18588792	AT5G45820.1:Chr5:-|7|1923:304:340|uORF|ATG	0	-	18588453	18588489	0	1	1923	0
uORF	Chr5	18743509	18747406	AT5G46240.1:Chr5:-|12|3021:449:518|uORF|ATG	0	-	18746889	18746958	0	9	691,219,99,240,318,58,156,216,1024	0,766,1060,1241,1637,2109,2262,2502,2873
uORF	Chr5	19347873	19350976	AT5G47780.1:Chr5:+|2|2427:72:105|uORF|ATG	0	+	19347944	19347977	0	9	223,35,42,70,113,275,358,576,735	0,301,416,546,694,907,1260,1702,2368
uORF	Chr5	19604088	19607147	AT5G48380.1:Chr5:-|11|2844:281:392|uORF|ATG	0	-	19606756	19606867	0	3	1518,926,400	0,1604,2659
uORF	Chr5	20051828	20052735	AT5G49450.1:Chr5:+|4|907:229:307|uORF|ATG	0	+	20052056	20052134	0	1	907	0
uORF	Chr5	20216331	20221382	AT5G49760.1:Chr5:+|5|3539:112:232|uORF|ATG	0	+	20216442	20216562	0	19	435,121,72,75,72,165,75,72,72,69,75,72,135,476,156,137,220,236,804	0,514,710,866,1034,1192,1451,1621,1772,1931,2088,2248,2416,2627,3193,3418,3644,3937,4247
uORF	Chr5	20729430	20733941	AT5G50950.2:Chr5:+|4|2061:102:246|uORF|ATG	0	+	20729531	20729675	0	17	420,118,150,111,84,99,51,50,82,95,67,51,96,99,30,66,392	0,504,700,1478,1757,2108,2305,2443,2564,2785,3024,3203,3355,3539,3734,3860,4119
uORF	Chr5	21152010	21154395	AT5G52060.1:Chr5:-|15|2121:505:541|uORF|GTG	0	-	21153855	21153891	0	4	798,147,257,919	0,886,1118,1466
uORF	Chr5	21327711	21330136	AT5G52550.1:Chr5:-|7|1739:174:333|uORF|ATG	0	-	21329118	21329277	0	2	1569,170	0,2255
uORF	Chr5	21771810	21772794	AT5G53590.1:Chr5:+|1|984:58:163|uORF|ATG	0	+	21771867	21771972	0	1	984	0
uORF	Chr5	24274875	24276122	AT5G60340.1:Chr5:-|2|990:150:219|uORF|ATG	0	-	24275904	24275973	0	3	403,146,441	0,491,806
uORF	Chr5	24627186	24628968	AT5G61230.1:Chr5:+|10|1335:199:238|uORF|ATG	0	+	24627831	24627870	0	2	144,1191	0,591
uORF	Chr5	24627186	24628968	AT5G61230.1:Chr5:+|12|1335:259:385|uORF|ATG	0	+	24627891	24628017	0	2	144,1191	0,591
uORF	Chr5	24910208	24915378	AT5G62000.1:Chr5:+|11|3832:241:313|uORF|ATG	0	+	24910448	24910520	0	15	804,116,96,57,156,85,91,165,120,76,172,923,191,218,562	0,894,1135,1315,1466,1724,1903,2073,2372,2585,2737,3005,4019,4294,4608
uORF	Chr5	25220146	25223789	AT5G62810.1:Chr5:+|1|1918:36:93|uORF|ATG	0	+	25220181	25220238	0	12	249,227,43,179,190,90,74,46,71,45,69,635	0,526,835,967,1571,1887,2115,2350,2485,2671,2812,3008
uORF	Chr5	25523826	25526593	AT5G63780.1:Chr5:+|9|1709:233:314|uORF|ATG	0	+	25524933	25525014	0	4	217,1150,75,267	0,1092,2335,2500
uORF	Chr5	25672465	25676823	AT5G64170.1:Chr5:-|3|2537:72:177|uORF|ATG	0	-	25676647	25676752	0	7	540,136,134,612,310,533,272	0,621,977,1271,2149,2573,4086
uORF	Chr5	26057532	26061135	AT5G65210.1:Chr5:+|8|2025:289:382|uORF|ATG	0	+	26057820	26057913	0	9	521,182,81,60,78,64,272,228,539	0,1487,1781,1946,2090,2256,2402,2762,3064
uORF	Chr5	26057532	26061135	AT5G65210.1:Chr5:+|16|2025:429:513|uORF|ATG	0	+	26057960	26058044	0	9	521,182,81,60,78,64,272,228,539	0,1487,1781,1946,2090,2256,2402,2762,3064
uORF	Chr5	26431375	26433900	AT5G66120.2:Chr5:-|3|1720:150:237|uORF|ATG	0	-	26433664	26433751	0	8	272,144,63,124,227,168,151,571	0,374,600,744,959,1288,1545,1954
dORF	Chr1	10472279	10473502	AT1G29910.1:Chr1:-|47|1223:1103:1193|dORF|TTG	0	-	10472310	10472400	0	1	1223	0
dORF	Chr2	19243347	19245141	AT2G46820.1:Chr2:+|39|1177:952:1027|dORF|ATG	0	+	19244915	19244990	0	6	538,122,87,63,38,329	0,628,837,1009,1330,1465
dORF	Chr5	22308270	22309408	AT5G54940.1:Chr5:-|18|658:551:623|dORF|ATG	0	-	22308306	22308378	0	3	541,65,52	0,945,1086
noncoding	Chr1	3544912	3545614	AT1G10682.1:Chr1:-|3|702:207:297|noncoding|ATG	0	-	3545318	3545408	0	1	702	0
noncoding	Chr1	3544912	3545614	AT1G10682.1:Chr1:-|8|702:304:382|noncoding|ATG	0	-	3545233	3545311	0	1	702	0
noncoding	Chr1	8168442	8169267	AT1G23052.1:Chr1:-|2|825:168:267|noncoding|ATG	0	-	8169001	8169100	0	1	825	0
noncoding	Chr1	10426778	10429143	AT1G29785.1:Chr1:-|5|2144:91:406|noncoding|ATG	0	-	10428738	10429053	0	2	1004,1140	0,1225
noncoding	Chr1	11469481	11470010	AT1G31935.1:Chr1:+|2|529:36:294|noncoding|ATG	0	+	11469516	11469774	0	1	529	0
noncoding	Chr1	12582121	12582721	AT1G34418.1:Chr1:+|3|516:116:173|noncoding|ATG	0	+	12582236	12582293	0	2	263,253	0,347
noncoding	Chr1	26036732	26037659	AT1G69252.1:Chr1:+|1|927:23:101|noncoding|ATG	0	+	26036754	26036832	0	1	927	0
noncoding	Chr1	29746012	29746816	AT1G79075.2:Chr1:+|29|804:604:694|noncoding|ATG	0	+	29746615	29746705	0	1	804	0
noncoding	Chr1	30100472	30103899	AT1G80020.1:Chr1:-|1|3427:1:3232|noncoding|ATG	0	-	30100668	30103899	0	1	3427	0
noncoding	Chr2	5864891	5865582	AT2G13975.1:Chr2:-|4|691:91:205|noncoding|ATG	0	-	5865378	5865492	0	1	691	0
noncoding	Chr2	7079649	7080075	AT2G16367.1:Chr2:-|1|426:22:148|noncoding|ATG	0	-	7079928	7080054	0	1	426	0
noncoding	Chr2	8932579	8933233	AT2G20724.1:Chr2:-|3|578:169:298|noncoding|ATG	0	-	8932860	8932989	0	2	495,83	0,571
noncoding	Chr2	17225541	17226693	AT2G41312.1:Chr2:+|3|604:62:212|noncoding|ATG	0	+	17225602	17225752	0	2	331,273	0,879
noncoding	Chr3	1246668	1250395	AT3G04605.1:Chr3:+|40|3727:1040:3314|noncoding|ATG	0	+	1247707	1249981	0	1	3727	0
noncoding	Chr3	1848847	1849332	AT3G06125.2:Chr3:+|3|485:134:194|noncoding|ATG	0	+	1848980	1849040	0	1	485	0
noncoding	Chr3	1848882	1850596	AT3G06125.1:Chr3:+|1|513:13:82|noncoding|ATG	0	+	1848894	1848963	0	2	154,359	0,1355
noncoding	Chr5	793513	793717	AT5G03285.1:Chr5:+|1|204:1:205|noncoding|ATG	0	+	793513	793717	0	1	204	0
noncoding	Chr5	2313118	2313563	AT5G07322.1:Chr5:-|1|445:97:205|noncoding|ATG	0	-	2313359	2313467	0	1	445	0
noncoding	Chr5	5390025	5392383	AT5G16505.1:Chr5:+|25|2358:432:2226|noncoding|ATG	0	+	5390456	5392250	0	1	2358	0
noncoding	Chr5	5967100	5967987	AT5G02865.1:Chr5:-|9|887:248:377|noncoding|ATG	0	-	5967611	5967740	0	1	887	0
noncoding	Chr5	8468330	8469262	AT5G24735.1:Chr5:-|3|585:106:187|noncoding|ATG	0	-	8469076	8469157	0	2	342,243	0,689
