## Supplementary Table 3 for "PHYRE, a Translated uORF, is Required for Phytochrome B Translation and Photomorphogenesis in Arabidopsis"

### Sheet: Oligos
Supplementary table 3 : Oligos used in this study
Sl No	Name	Sequence	Purpose
1	sgRNA1_F	gatgcgattcgacaagtcca	phyB-cr2 sgRNA#1
2	sgRNA2_F	gattgggcccaagatcacgt	phyB-cr1 sgRNA#1
3	sgRNA3_F	cttgagacaaggaaggattt	phyre-cr
4	sgRNA4_F	gatctgttgctcaggtacag	phyB-cr2 sgRNA#2
5	sgRNA5_F	ggtatgcaccatctcaagagt	phyB-cr1 sgRNA#2
6	F1_fwd	tttattcacattcttgcccgcctgatgaatgctcatccgggcaccaccgtctaagctaac	PHYBgWT/mut assembly
7	F1_rev	aagaagaaaatggggagaattgagatcggagataagtggag	PHYBgWT/mut assembly
8	F2_fwd	tccacttatctccgatctcaattctccccattttcttc	PHYBgWT/mut assembly
9	F2_rev	gtgtactgttgaattgctttgctcattgattcagtgttg	PHYBgWT/mut assembly
10	F3_fwd	gcaacactgaatcaatgagcaaagcaattcaacagtacac	PHYBgWT/mut assembly
11	F3_rev	cttcttcaactgagaggcctgtcaactctgcaatcttag	PHYBgWT/mut assembly
12	F4_fwd	gctaagattgcagagttgacaggcctctcagttgaagaag	PHYBgWT/mut assembly
13	F4_rev	actcagcagaaactcagccaggagctgttgaatccttatc	PHYBgWT/mut assembly
14	F5_fwd	gataaggattcaacagctcctggctgagtttctgctgag	PHYBgWT/mut assembly
15	F5_rev	ttcttccccgataacggagaccggcacactggccatatcgttgattggtgagtatttatagagcatatataatg	PHYBgWT/mut assembly
16	PHYBgp1F	tcgaacccctttgagaccaa	phyB-cr1, phyB-cr2, phyre-cr genotyping_fwd
17	PHYBgp3R	tcccaagtcgactaaaccga	phyB-cr1 genotyping_rev
18	PHYBgp4R	agagtaggaacagattgaggca	phyB-cr2 genotyping_rev
19	PHYBgp1R	gtgtgacttgacgacggttc	phyre-cr genotyping_rev
20	PHYB_URR_attB1	ggggacaagtttgtacaaaaaagcaggctgcaccaccgtctaagctaa	pPHYB::GUS/mutPHYB::GUS
21	PHYB_5UTR_attb2	ggggaccactttgtacaagaaagctgggtcgccgtttgattttgaatttgaga	pPHYB::GUS/mutPHYB::GUS
22	PHYB_URR_GGA_F	tctcggtctcaacctgcaccaccgtctaagctaa	PHYB promoter_fwd for phyre luciferase constructs
23	PHYB_URR_GGA_R	gtctggtctcttgttgcgattttagcaaattacctttaaag	PHYB promoter_rev for phyre luciferase constructs
24	PHYB_5UTR_GGB_F	tctcggtctcaaacacacacaaaaaaagtcgcag	PHYB 5UTR_fwd for phyre luciferase constructs + pPHYB::GUS/mutPHYB::GUS genotyping_Fwd
25	PHYB_5UTR_GGB_R	gtctggtctctagccgccgtttgattttgaatttg	PHYB 5UTR_rev for phyre luciferase constructs
26	pFASTR07 Fwd	tcatgttactatacctacatacactagt	PHYBgWT/mut genotyping_fw
27	PHYB_URR_rev	gcgattttagcaaattacctttaaag	PHYBgWT/mut genotyping_rev
28	GUS_attB3	ggggacaactttgtataataaagttgctcattgtttgcctccctg	pPHYB::GUS/mutPHYB::GUS genotyping_rev
29	phyB_qPCR_F1	CGTTGGGTGTTGCTCCTAGT	PHYB_1 qPCR_fwd
30	phyB_qPCR_R1	GATACCCCGCATCGCCTAAA	PHYB_1 qPCR_rev
31	phyB_qPCR_F2	GGATTCAACAGCTCCTGGCT	PHYB_2 qPCR_fwd
32	phyB_qPCR_R2	ACGCCATTCTGAATTCTGTGC	PHYB_2 qPCR_rev
33	PIL1_F	TGGACTAATTCCAAACACTCCTATCTT	PIL1 qPCR_fwd
34	PIL1_R	CACACGAAGGCACCACGA	PIL1 qPCR_rev
